# Shaping tiny worlds: Paternal microbiota manipulation influences offspring microbial colonization and development in a sex role-reversed pipefish

**DOI:** 10.1101/2024.10.09.617486

**Authors:** Kim-Sara Wagner, Frédéric Salasc, Silke-Mareike Marten, Olivia Roth

**Affiliations:** Marine Evolutionary Biology, Zoological Institute, Kiel University, 24118 Kiel, Germany; OSU Institut Pytheas, Aix-Marseille Université, 13009 Marseille, France

## Abstract

Microbes are acquired through vertical and environmental horizontal transmission. Vertical transmission is directly linked to reproductive success and entails early transmission, facilitating coexistence of host and microbes over generations. The multiple potentially interacting routes of vertical transmission are challenging to be disentangled in conventional sex-role species, as they are mostly intermingled on the maternal side, i.e., through egg production, pregnancy, birth and postnatal care. The evolution of male pregnancy in syngnathids (pipefishes and seahorses) offers an opportunity to separate vertical microbial provisioning through the egg (maternal) from provisioning through pregnancy (paternal). We experimentally evaluated the existence and role of paternal microbiota provisioning through male pregnancy on offspring development and microbial colonization. Male pipefish were exposed to antibiotics, and subsequently recolonized with bacteria of paternal, maternal, and environmental origin (spike treatment). After pregnancy, the microbiome (16s rRNA) of developing offspring was repeatedly ribotyped. Paternal antibiotic and spike treatments influenced the microbial composition of the brood pouch and offspring microbiome development. Paternal spike treatment gave offspring a kickstart in life by reducing pregnancy duration and inducing offspring survival. Expanding on how distinct vertical microbial transmission routes shape offspring microbiome will foster our understanding of the holobiont function in health and disease.
