## Supplementary spreadsheet 1 for "Shaping tiny worlds: Paternal microbiota manipulation influences offspring microbial colonization and development in a sex role-reversed pipefish"

### Sheet: Sheet1
PERMANOVA
# data$combined refers to pregnancy stage/group
adonis2(formula = dist_matrix ~ data$combined, permutations = 999)
	Df	SumOfSqs	R2	F	Pr(>F)
combined	5	1.767	0.13409	2.0751	0.001
Residual	67	11.411	0.86591
Total	72	13.178	1
Pairwise adonis
Pairs	Df	SumsOfSqs	F.Model	R2	p.value	p.adjusted
FG - NP	1	0.665865	1.45893	0.0512643	0.035	0.105
FG - EPP	1	0.535266	1.19102	0.0536711	0.176	0.301667
FG - EPJ	1	0.475882	1.0657	0.0482966	0.369	0.46125
FG - LPP	1	0.535583	1.1765	0.0486628	0.167	0.301667
FG - LPJ	1	0.734685	1.6352	0.0663766	0.004	0.02
NP - EPP	1	0.387505	0.866022	0.0348275	0.689	0.738214
NP - EPJ	1	0.545162	1.22525	0.0485724	0.181	0.301667
NP - LPP	1	0.584906	1.2919	0.0473362	0.087	0.2175
NP - LPJ	1	0.931804	2.08227	0.074149	0.001	0.015
EPP - EPJ	1	0.308023	0.711431	0.0380212	0.891	0.891
EPP - LPP	1	0.424986	0.956496	0.045642	0.54	0.623077
EPP - LPJ	1	0.826271	1.8887	0.0862864	0.002	0.015
EPJ - LPP	1	0.484991	1.09901	0.0520883	0.328	0.46125
EPJ - LPJ	1	0.7401	1.70348	0.0784887	0.006	0.0225
LPP - LPJ	1	0.484152	1.08884	0.0471589	0.354	0.46125
ANOSIM
anosim(x = jaccard_dist, grouping = data$combined, permutations = 999)
Dissimilarity: jaccard
R	0.05648
Significance	0.011
Permutation	free
# of permutations	999
SIMPER
Does not yield significant species.
