## Supplementary spreadsheet 2 for "Shaping tiny worlds: Paternal microbiota manipulation influences offspring microbial colonization and development in a sex role-reversed pipefish"

### Sheet: Alpha Div_Sex
Antibiotics Experiment
Sex-specific microbiota (swabs)
Mixed ANOVA (Type III)
Effect	DFn	DFd	F	p	p<.05	ges
treatment	3	27	0.587	0.629		0.025
time	6	162	23.402	8.32e-20	*	0.343
treatment:time	18	162	7.795	1.94e-14	*	0.343
Mauchly's Test for Sphericity
Effect	W	p	p<.05
time	0.159	0.000973	*
treatment:time	0.159	0.000973	*
Sphericity Corrections
Effect	GGe	DF[GG]	p[GG]	p[GG]<.05	HFe	DF[HF]	p[HF]	p[HF]<.05
time	0.668	4.01, 108.14	5.79e-14	*	0.798	4.79, 129.32	2.89e-16	*
treatment:time	0.668	12.02, 108.14	2.74e-10	*	0.798	14.37, 129.32	6.33e-12	*
Simple Effects Analysis (by time)
time	Effect	DFn	DFd	F	p	p<.05	ges	p.adj	p.adj.signif
0	treatment	3	52	0.296	0.828		0.017	0.828	ns
6	treatment	3	52	2.708	0.055		0.135	0.165	ns
12	treatment	3	52	0.978	0.41		0.053	0.82	ns
24	treatment	3	52	7.004	0.000481	*	0.288	0.002405	**
48	treatment	3	52	2.992	0.039	*	0.147	0.156	ns
192	treatment	3	27	27.715	2.14e-08	*	0.755	1.498e-07	****
312	treatment	3	27	19.686	5.73e-07	*	0.686	3.438e-06	****
Hedges' g effect size
.y.	group1	group2	effsize	time	n1	n2	magnitude
Shannon	Chloramphenicol	Control	0.408386	0	14	14	small
Shannon	Chloramphenicol	Kanamycin	0.244568	0	14	14	small
Shannon	Chloramphenicol	Mix	0.121452	0	14	14	negligible
Shannon	Control	Kanamycin	-0.101083	0	14	14	negligible
Shannon	Control	Mix	-0.191563	0	14	14	negligible
Shannon	Kanamycin	Mix	-0.0903144	0	14	14	negligible
Shannon	Chloramphenicol	Control	0.798766	6	14	14	moderate
Shannon	Chloramphenicol	Kanamycin	0.286049	6	14	14	small
Shannon	Chloramphenicol	Mix	0.0407605	6	14	14	negligible
Shannon	Control	Kanamycin	-0.657202	6	14	14	moderate
Shannon	Control	Mix	-0.882161	6	14	14	large
Shannon	Kanamycin	Mix	-0.300465	6	14	14	small
Shannon	Chloramphenicol	Control	0.255261	12	14	14	small
Shannon	Chloramphenicol	Kanamycin	0.169223	12	14	14	negligible
Shannon	Chloramphenicol	Mix	-0.282877	12	14	14	small
Shannon	Control	Kanamycin	-0.0811731	12	14	14	negligible
Shannon	Control	Mix	-0.651594	12	14	14	moderate
Shannon	Kanamycin	Mix	-0.508074	12	14	14	moderate
Shannon	Chloramphenicol	Control	1.0829	24	14	14	large
Shannon	Chloramphenicol	Kanamycin	0.858954	24	14	14	large
Shannon	Chloramphenicol	Mix	-0.363428	24	14	14	small
Shannon	Control	Kanamycin	-0.380315	24	14	14	small
Shannon	Control	Mix	-1.36074	24	14	14	large
Shannon	Kanamycin	Mix	-1.17935	24	14	14	large
Shannon	Chloramphenicol	Control	0.432449	48	14	14	small
Shannon	Chloramphenicol	Kanamycin	0.56203	48	14	14	moderate
Shannon	Chloramphenicol	Mix	-0.23147	48	14	14	small
Shannon	Control	Kanamycin	0.283916	48	14	14	small
Shannon	Control	Mix	-1.09841	48	14	14	large
Shannon	Kanamycin	Mix	-1.20507	48	14	14	large
Shannon	Chloramphenicol	Control	-2.63447	192	8	8	large
Shannon	Chloramphenicol	Kanamycin	-3.71786	192	8	7	large
Shannon	Chloramphenicol	Mix	0.752925	192	8	8	moderate
Shannon	Control	Kanamycin	-0.235529	192	8	7	small
Shannon	Control	Mix	2.8037	192	8	8	large
Shannon	Kanamycin	Mix	3.48667	192	7	8	large
Shannon	Chloramphenicol	Control	-2.0545	312	8	8	large
Shannon	Chloramphenicol	Kanamycin	-2.59793	312	8	7	large
Shannon	Chloramphenicol	Mix	0.916928	312	8	8	large
Shannon	Control	Kanamycin	-0.0762857	312	8	7	negligible
Shannon	Control	Mix	2.56171	312	8	8	large
Shannon	Kanamycin	Mix	3.15475	312	7	8	large
Report:
We found alpha diversity to be dependent on the time of measurement as well as on the treatment the fish was exposed to
(significant interaction effect of time x treatment F(12.02, 108.14)=7.795, p<.001, η2G=.343)
Simple main effect analyses revealed that diversity was non-significant at time points T0, T6 and T12 but
afterwards diversity indices were significantly different (See Hedges' g effect size table)

### Sheet: Alpha Div_gut
Antibiotics Experiment
Gut microbiota (Paper Points)
Mixed ANOVA (Type III)
Effect	DFn	DFd	F	p	p<.05	ges
treatment	3	26	1.363	0.276		0.049
time	6	156	21.785	1.64e-18	*	0.36
treatment:time	18	156	4.018	8.52e-07	*	0.238
Mauchly's Test for Sphericity
Effect	W	p	p<.05
time	0.384	0.307
treatment:time	0.384	0.307
Sphericity Corrections
Effect	GGe	DF[GG]	p[GG]	p[GG]<.05	HFe	DF[HF]	p[HF]	p[HF]<.05
time	0.783	4.7, 122.22	5.51e-15	*	0.978	5.87, 152.49	3.8e-18	*
treatment:time	0.783	14.1, 122.22	1.05e-05	*	0.978	17.6, 152.49	1.11e-06	*
Simple Effects Analysis (by time)
time	Effect	DFn	DFd	F	p	p<.05	ges	p.adj	p.adj.signif
0	treatment	3	52	0.117	0.949		0.007	1	ns
6	treatment	3	52	0.214	0.886		0.012	1	ns
12	treatment	3	52	0.755	0.525		0.042	1	ns
24	treatment	3	51	4.492	0.007	*	0.209	0.035	*
48	treatment	3	52	0.074	0.974		0.004	1	ns
192	treatment	3	27	17.973	1.3e-06	*	0.666	9.1e-06	****
312	treatment	3	27	13.592	1.36e-05	*	0.602	8.16e-05	****
Hedges' g effect size
.y.	group1	group2	effsize	time	n1	n2	magnitude
Shannon	Chloramphenicol	Control	0.0261497	0	14	14	negligible
Shannon	Chloramphenicol	Kanamycin	-0.12811	0	14	14	negligible
Shannon	Chloramphenicol	Mix	0.0523194	0	14	14	negligible
Shannon	Control	Kanamycin	-0.175296	0	14	14	negligible
Shannon	Control	Mix	0.0318343	0	14	14	negligible
Shannon	Kanamycin	Mix	0.201728	0	14	14	small
Shannon	Chloramphenicol	Control	-0.250265	6	14	14	small
Shannon	Chloramphenicol	Kanamycin	-0.231606	6	14	14	small
Shannon	Chloramphenicol	Mix	-0.254201	6	14	14	small
Shannon	Control	Kanamycin	0.0253763	6	14	14	negligible
Shannon	Control	Mix	0.035886	6	14	14	negligible
Shannon	Kanamycin	Mix	0.00813112	6	14	14	negligible
Shannon	Chloramphenicol	Control	0.264437	12	14	14	small
Shannon	Chloramphenicol	Kanamycin	0.567494	12	14	14	moderate
Shannon	Chloramphenicol	Mix	0.287388	12	14	14	small
Shannon	Control	Kanamycin	0.334738	12	14	14	small
Shannon	Control	Mix	0.066946	12	14	14	negligible
Shannon	Kanamycin	Mix	-0.220324	12	14	14	small
Shannon	Chloramphenicol	Control	-1.31123	24	14	13	large
Shannon	Chloramphenicol	Kanamycin	-1.11803	24	14	14	large
Shannon	Chloramphenicol	Mix	-0.602125	24	14	14	moderate
Shannon	Control	Kanamycin	0.375686	24	13	14	small
Shannon	Control	Mix	0.528563	24	13	14	moderate
Shannon	Kanamycin	Mix	0.289723	24	14	14	small
Shannon	Chloramphenicol	Control	0.162839	48	14	14	negligible
Shannon	Chloramphenicol	Kanamycin	0.0932692	48	14	14	negligible
Shannon	Chloramphenicol	Mix	-0.000581766	48	14	14	negligible
Shannon	Control	Kanamycin	-0.0914124	48	14	14	negligible
Shannon	Control	Mix	-0.129527	48	14	14	negligible
Shannon	Kanamycin	Mix	-0.0728105	48	14	14	negligible
Shannon	Chloramphenicol	Control	-1.92524	192	8	8	large
Shannon	Chloramphenicol	Kanamycin	-2.73525	192	8	7	large
Shannon	Chloramphenicol	Mix	0.641691	192	8	8	moderate
Shannon	Control	Kanamycin	-0.825392	192	8	7	large
Shannon	Control	Mix	2.09616	192	8	8	large
Shannon	Kanamycin	Mix	2.77733	192	7	8	large
Shannon	Chloramphenicol	Control	-2.51146	312	8	8	large
Shannon	Chloramphenicol	Kanamycin	-2.61323	312	8	7	large
Shannon	Chloramphenicol	Mix	-0.229981	312	8	8	small
Shannon	Control	Kanamycin	-0.00271309	312	8	7	negligible
Shannon	Control	Mix	1.83549	312	8	8	large
Shannon	Kanamycin	Mix	1.88105	312	7	8	large
Report:
We found alpha diversity to be dependent on the time of measurement as well as on the treatment the fish was exposed to
(significant interaction effect of time x treatment F(14.1, 122.22)=4.018, p<.001, η2G=.238)
Simple main effect analyses revealed that diversity was non-significant at time points T0, T6, T12 and T48 but
showed significant differences at time point T24, T192 and T312 (See Hedges' g effect size table)

### Sheet: Beta Div_sex
Repeated measures PERMANOVA
	Df	SumsOfSqs	MeanSqs	F.Model	R2	Pr(>F)
treatment	3	7.885	2.6282	13.308	0.06948	0.001	***
time	1	7.962	7.9623	40.317	0.07016	0.001	***
fish.id	52	33.077	0.6361	3.221	0.29146	0.001	***
treatment:time	3	8.87	2.9568	14.972	0.07816	0.001	***
Residuals	282	55.692	0.1975		0.49074
Total	341	113.486			1
