## Supplementary spreadsheet 3 for "Shaping tiny worlds: Paternal microbiota manipulation influences offspring microbial colonization and development in a sex role-reversed pipefish"

### Sheet: T6
Stage	Sex-specific microbiota
Time Point	T6
Numer of samples	56
Indicator Species Analysis (MULTIPATT)
Association function:	IndVal.g
Significant level (alpha):	0.05
Total number of species:	245
Selected number of species:	11
Treatment	ASV_Genus	stat	p.value
Chloramphenicol+Kanamycin	19627_Sulfitobacter	0.586	0.046
Chloramphenicol+Control+Kanamycin	26913_Pseudoalteromonas	0.724	0.041
	27869_Paraglaciecola	0.598	0.038
Chloramphenicol+Kanamycin+Mix	17382_Hellea	0.793	0.02
	14945_Sulfurospirillum	0.792	0.004
	13629_OM190	0.768	0.021
	2985_Blastocatella	0.75	0.005
	14707_Candidatus_Campbellbacteria	0.749	0.019
	9858_Flavobacteriaceae	0.679	0.006
	16315_Micavibrionaceae	0.624	0.027
	5535_Enterococcus	0.584	0.049
MANOVA of PCA
	Treatment	Residuals
PC1	82.0725	1366.26
PC2	24.7239	975.665
PC3	18.9424	835.131
PC4	75.9682	528.325
PC5	6.3021	514.197
PC6	42.6546	445.287
Degree of Freedom	3	52
ANOVA of MANOVA model
	Df	Pillai	approx F	num Df	den Df	Pr(>F)
Intercept	1	0	0	6	47	1
Treatment	3	0.3288	1.0052	18	147	0.4574
Residuals	52

### Sheet: T48
Stage	Sex-specific microbiota
Time Point	T48
Numer of samples	56
Indicator Species Analysis (MULTIPATT)
Association function:	IndVal.g
Significant level (alpha):	0.05
Total number of species:	171
Selected number of species:	73
Treatment	ASV_Genus	stat	p.value
Chloramphenicol	15805_P3OB-42	0.62	0.002
	25872_BD1-7_clade	0.559	0.028
	27875_Paraglaciecola	0.552	0.033
Control	30696_Vibrio	0.759	0.001
	30979_Vibrio	0.755	0.001
	30692_Vibrio	0.725	0.001
	31092_Vibrio	0.636	0.002
	23656_Oceaniserpentilla	0.619	0.008
Mix	27624_Serratia	0.684	0.001
Chloramphenicol+Control	27874_Paraglaciecola	0.722	0.006
	19671_Rhodobacteraceae	0.62	0.003
	30405_Vibrio	0.594	0.008
Chloramphenicol+Kanamycin	19627_Sulfitobacter	0.548	0.032
Chloramphenicol+Mix	23792_Pseudomonas	0.942	0.001
	11893_Bacteroides	0.936	0.001
	11977_Bacteroides	0.931	0.001
	27575_Serratia	0.93	0.001
	5923_Alkalibacterium	0.929	0.001
	22692_Paludibacterium	0.926	0.001
	14945_Sulfurospirillum	0.883	0.001
	5097_Acidaminococcus	0.824	0.001
	5238_Zymophilus	0.817	0.001
	13173_DEV007	0.81	0.001
	24025_Pseudomonas	0.756	0.001
	27204_Enterobacteriaceae	0.756	0.001
	27564_Yersiniaceae	0.736	0.001
	7263_Mycoplasma	0.734	0.004
	22376_Undibacterium	0.722	0.001
	27613_Yersinia	0.717	0.001
	7190_Clostridium_sensu_stricto_5	0.707	0.002
	27625_Serratia	0.698	0.002
	27614_Yersinia	0.696	0.001
	10881_Chryseobacterium	0.692	0.001
	13855_028H05-P-BN-P5	0.659	0.004
	15685_Eel-36e1D6	0.649	0.002
	25108_Woeseia	0.648	0.006
	25052_Granulosicoccus	0.648	0.003
	20854_Parvularcula	0.64	0.001
	16315_Micavibrionaceae	0.598	0.005
	18273_Hyphomicrobiaceae	0.584	0.014
	23732_Pseudomonas	0.568	0.014
Control+Kanamycin	10526_NS10_marine_group	0.832	0.001
	27057_Pseudoalteromonas	0.745	0.001
	8577_Portibacter	0.596	0.033
Control+Mix	18966_Litoreibacter	0.609	0.023
Chloramphenicol+Control+Kanamycin	18842_Ruegeria	0.914	0.001
	26913_Pseudoalteromonas	0.908	0.001
	26933_Pseudoalteromonas	0.837	0.002
	26929_Pseudoalteromonas	0.814	0.001
	8237_Fabibacter	0.802	0.004
	27869_Paraglaciecola	0.71	0.012
	27078_Pseudoalteromonas	0.655	0.008
	19363_Sulfitobacter	0.617	0.023
Chloramphenicol+Control+Mix	19906_Yoonia-Loktanella	0.914	0.001
	19895_Yoonia-Loktanella	0.881	0.001
	18783_Marivita	0.835	0.001
	19177_Yoonia-Loktanella	0.816	0.001
	19871_Rhodobacteraceae	0.763	0.001
	19167_Yoonia-Loktanella	0.756	0.001
	18747_Marivita	0.737	0.005
	19617_Sulfitobacter	0.72	0.018
	18943_Rhodobacteraceae	0.707	0.003
	18660_Amylibacter	0.693	0.007
	20830_Alphaproteobacteria	0.669	0.025
	20324_Defluviimonas	0.642	0.019
Chloramphenicol+Kanamycin+Mix	22134_Oxalobacteraceae	0.869	0.001
	17037_Sphingorhabdus	0.831	0.015
	9809_Ulvibacter	0.774	0.04
	17382_Hellea	0.742	0.004
	8443_Saprospiraceae	0.712	0.04
	13629_OM190	0.643	0.028
	2985_Blastocatella	0.593	0.049
Control+Kanamycin+Mix	25158_Ectothiorhodospiraceae	0.598	0.042
MANOVA of PCA
	Treatment	Residuals
PC1	1082.7	767.979
PC2	330.108	683.314
PC3	138.454	481.558
PC4	293.248	173.265
PC5	58.0292	328.417
PC6	16.1838	309.346
Degree of Freedom	3	52
ANOVA of MANOVA model
	Df	Pillai	approx F	num Df	den Df	Pr(>F)
Intercept	1	0	0	6	47	1
Treatment	3	1.9626	15.449	18	147	<2e-16
Residuals	52

### Sheet: T192
Stage	Sex-specific microbiota
Time Point	T192
Numer of samples	31
Indicator Species Analysis (MULTIPATT)
Association function:	IndVal.g
Significant level (alpha):	0.05
Total number of species:	129
Selected number of species:	117
Treatment	ASV_Genus	stat	p.value
Chloramphenicol	27795_Alteromonas	0.968	0.001			Top 30 ASVs with highest contribution: included in PCA biplot
	27900_Paraglaciecola	0.935	0.001
	26529_Acinetobacter	0.935	0.001
	23732_Pseudomonas	0.912	0.001
	27875_Paraglaciecola	0.908	0.001
	9422_Maribacter	0.875	0.001
	23756_Pseudomonadaceae	0.78	0.001
Control	17960_Labrenzia	0.886	0.001
	17415_Algimonas	0.885	0.001
	25971_Ketobacter	0.83	0.001
	27097_Pseudoalteromonas	0.822	0.001
	17321_Kordiimonadales	0.803	0.001
	15208_Peredibacter	0.717	0.003
	21328_Hyphomonas	0.706	0.004
	19906_Yoonia-Loktanella	0.706	0.004
	21354_Hyphomonadaceae	0.684	0.002
Kanamycin	9871_Flavobacteriaceae	1	0.001
	9809_Ulvibacter	0.96	0.001
	9106_Chitinophagales	0.958	0.001
	19290_Rhodobacteraceae	0.953	0.001
	8303_Portibacter	0.952	0.001
	17037_Sphingorhabdus	0.949	0.001
	19591_Sulfitobacter	0.938	0.001
	19577_Sulfitobacter	0.883	0.001
	8530_Portibacter	0.88	0.001
	4131_WPS-2	0.878	0.001
	17043_Sphingorhabdus	0.874	0.001
	19648_Sulfitobacter	0.871	0.001
	23392_Alcanivorax	0.869	0.001
	8237_Fabibacter	0.869	0.001
	13089_Roseibacillus	0.86	0.001
	9648_Dokdonia	0.859	0.001
	13629_OM190	0.852	0.001
	25290_Gammaproteobacteria	0.814	0.002
	11163_Vicingus	0.779	0.002
	11116_Vicingus	0.753	0.003
	8885_Taibaiella	0.75	0.001
	24913_Coxiella	0.72	0.002
	13173_DEV007	0.719	0.005
	16315_Micavibrionaceae	0.716	0.002
	19617_Sulfitobacter	0.709	0.001
	10724_Crocinitomix	0.696	0.003
	13105_Persicirhabdus	0.683	0.032
Mix	5097_Acidaminococcus	0.642	0.038
Chloramphenicol+Kanamycin	27869_Paraglaciecola	0.884	0.001
Chloramphenicol+Mix	17468_Kordiimonas	0.901	0.001
	24025_Pseudomonas	0.837	0.002
	24153_Pseudomonas	0.765	0.007
	21431_Holosporaceae	0.661	0.026
Control+Kanamycin	18842_Ruegeria	1	0.001
	12631_Kordia	0.977	0.001
	19817_Sulfitobacter	0.966	0.001
	20214_Rhodobacteraceae	0.966	0.001
	9457_Flavobacteriaceae	0.966	0.001
	10741_Crocinitomix	0.956	0.001
	15605_Blfdi19	0.95	0.001
	17999_Maritalea	0.931	0.001
	9443_Maribacter	0.931	0.001
	15474_OM27_clade	0.931	0.001
	17017_Sphingorhabdus	0.931	0.001
	19538_Sulfitobacter	0.903	0.001
	19984_Rhodobacteraceae	0.894	0.001
	10526_NS10_marine_group	0.894	0.001
	21366_Hyphomonadaceae	0.894	0.001
	8736_Rubidimonas	0.894	0.001
	21424_Alphaproteobacteria	0.894	0.001
	27802_Alteromonas	0.888	0.001
	12350_Croceitalea	0.867	0.001
	19943_Thalassobius	0.856	0.001
	9594_Dokdonia	0.851	0.001
	30982_Vibrio	0.846	0.001
	23174_Halioglobus	0.816	0.001
	26976_Pseudoalteromonas	0.816	0.002
	10705_Crocinitomix	0.816	0.001
	19564_Sulfitobacter	0.816	0.001
	19307_Rhodobacteraceae	0.816	0.001
	9116_Chitinophagales	0.816	0.001
	8719_Saprospiraceae	0.816	0.001
	23374_Alcanivorax	0.816	0.001
	25158_Ectothiorhodospiraceae	0.816	0.001
	21507_Candidatus_Megaira	0.816	0.002
	25377_EC3	0.797	0.002
	19931_Jannaschia	0.775	0.001
	19529_Sulfitobacter	0.775	0.001
	18867_Aestuariihabitans	0.775	0.002
	18933_Planktotalea	0.775	0.002
	24611_Aliikangiella	0.775	0.004
	8143_Reichenbachiella	0.775	0.003
	16908_Sphingomonadaceae	0.768	0.003
	9294_NS11-12_marine_group	0.749	0.005
	11065_Vicingus	0.746	0.027
	10571_Crocinitomicaceae	0.735	0.007
	18783_Marivita	0.73	0.005
	10993_Owenweeksia	0.73	0.006
	19065_Octadecabacter	0.73	0.004
	21024_Maricaulis	0.73	0.004
	26184_BD1-7_clade	0.73	0.003
	10544_Cryomorphaceae	0.73	0.006
	25180_HTCC5015	0.73	0.004
	10023_Maritimimonas	0.714	0.021
	18639_Rhodobacteraceae	0.683	0.01
	19863_Tateyamaria	0.683	0.017
	8244_Fabibacter	0.683	0.021
	16968_Sphingomonadaceae	0.683	0.008
	16893_Sphingomonadaceae	0.683	0.01
	8132_Reichenbachiella	0.683	0.013
	25763_Methylophaga	0.683	0.018
	8199_Fulvivirga	0.664	0.029
	24934_Coxiella	0.654	0.021
	18950_Rhodobacteraceae	0.608	0.041
Kanamycin+Mix	26933_Pseudoalteromonas	0.816	0.001
	11977_Bacteroides	0.74	0.013
Chloramphenicol+Control+Kanamycin	27874_Paraglaciecola	0.909	0.015
Chloramphenicol+Control+Mix	9481_Maribacter	0.907	0.008
Chloramphenicol+Kanamycin+Mix	26913_Pseudoalteromonas	0.978	0.001
	26842_Pseudoalteromonas	0.955	0.001
Control+Kanamycin+Mix	25840_Gammaproteobacteria	0.722	0.041
MANOVA of PCA
	Treatment	Residuals
PC1	1406.93	142.752
PC2	413.036	72.982
PC3	23.7391	210.666
PC4	102.814	112.988
PC5	63.1305	134.031
PC6	5.5006	157.715
Degree of Freedom	3	27
ANOVA of MANOVA model
	Df	Pillai	approx F	num Df	den Df	Pr(>F)
Intercept	1	0	0	6	22	1
Treatment	3	2.6893	34.625	18	72	<2e-16
Residuals	27

### Sheet: T312
Stage	Sex-specific microbiota
Time Point	T312
Numer of samples	31
Indicator Species Analysis (MULTIPATT)
Association function:	IndVal.g
Significant level (alpha):	0.05
Total number of species:	132
Selected number of species:	119
Treatment	ASV_Genus	stat	p.value
Chloramphenicol	27869_Paraglaciecola	0.97	0.001
	23561_Neptuniibacter	0.957	0.001
	27871_Paraglaciecola	0.952	0.001
	23575_Neptuniibacter	0.925	0.001
	9422_Maribacter	0.893	0.001
	27795_Alteromonas	0.891	0.001
	23756_Pseudomonadaceae	0.834	0.001
	24153_Pseudomonas	0.827	0.001
Control	19895_Yoonia-Loktanella	1	0.001
	17960_Labrenzia	0.935	0.001
	8404_Lewinella	0.908	0.001
	23512_Marinomonas	0.906	0.001
	19943_Thalassobius	0.87	0.001
	23442_Marinomonas	0.789	0.001
	8143_Reichenbachiella	0.775	0.002
Kanamycin	19585_Sulfitobacter	0.958	0.001
	19290_Rhodobacteraceae	0.957	0.001
	17037_Sphingorhabdus	0.917	0.001
	23107_OM182_clade	0.912	0.001
	19648_Sulfitobacter	0.885	0.001
	25158_Ectothiorhodospiraceae	0.873	0.001
	16542_Micavibrionaceae	0.87	0.001
	19529_Sulfitobacter	0.857	0.001
	17043_Sphingorhabdus	0.833	0.001
	11116_Vicingus	0.811	0.001
	16893_Sphingomonadaceae	0.808	0.001
	10571_Crocinitomicaceae	0.781	0.003
	11163_Vicingus	0.76	0.003
	9809_Ulvibacter	0.756	0.002
	25639_Gammaproteobacteria	0.754	0.001
	19591_Sulfitobacter	0.747	0.002
	13105_Persicirhabdus	0.745	0.003
	30405_Vibrio	0.69	0.005
Mix	17468_Kordiimonas	0.834	0.002
	9920_Flavobacteriaceae	0.814	0.001
Chloramphenicol+Mix	26913_Pseudoalteromonas	0.968	0.001
	10241_Flavobacterium	0.917	0.001
	9481_Maribacter	0.902	0.014
	27875_Paraglaciecola	0.862	0.001
	9410_Maribacter	0.707	0.011
	26894_Pseudoalteromonas	0.661	0.035
Control+Kanamycin	18842_Ruegeria	1	0.001
	12631_Kordia	0.972	0.001
	9457_Flavobacteriaceae	0.966	0.001
	19538_Sulfitobacter	0.966	0.001
	19817_Sulfitobacter	0.966	0.001
	15474_OM27_clade	0.966	0.001
	10526_NS10_marine_group	0.966	0.001
	15208_Peredibacter	0.966	0.001
	12505_Spongiivirga	0.953	0.001
	10741_Crocinitomix	0.931	0.001
	17999_Maritalea	0.931	0.001
	21366_Hyphomonadaceae	0.931	0.001
	23374_Alcanivorax	0.931	0.001
	19931_Jannaschia	0.931	0.001
	8736_Rubidimonas	0.931	0.001
	20214_Rhodobacteraceae	0.917	0.001
	9594_Dokdonia	0.894	0.001
	27097_Pseudoalteromonas	0.894	0.001
	23174_Halioglobus	0.894	0.001
	19984_Rhodobacteraceae	0.894	0.001
	19564_Sulfitobacter	0.894	0.001
	17017_Sphingorhabdus	0.894	0.001
	17415_Algimonas	0.894	0.001
	16908_Sphingomonadaceae	0.894	0.001
	9116_Chitinophagales	0.894	0.001
	15605_Blfdi19	0.894	0.001
	12350_Croceitalea	0.885	0.001
	30982_Vibrio	0.882	0.001
	23392_Alcanivorax	0.858	0.002
	9443_Maribacter	0.856	0.001
	26976_Pseudoalteromonas	0.856	0.001
	13089_Roseibacillus	0.856	0.001
	24611_Aliikangiella	0.856	0.001
	8244_Fabibacter	0.856	0.001
	21354_Hyphomonadaceae	0.856	0.001
	21024_Maricaulis	0.856	0.001
	25180_HTCC5015	0.856	0.001
	24736_Gammaproteobacteria	0.856	0.001
	8530_Portibacter	0.816	0.002
	10705_Crocinitomix	0.816	0.001
	8719_Saprospiraceae	0.816	0.002
	19863_Tateyamaria	0.816	0.002
	13629_OM190	0.816	0.001
	10003_Flavobacteriaceae	0.816	0.001
	21424_Alphaproteobacteria	0.816	0.001
	11065_Vicingus	0.801	0.003
	25971_Ketobacter	0.787	0.003
	9294_NS11-12_marine_group	0.775	0.001
	30979_Vibrio	0.775	0.001
	30696_Vibrio	0.775	0.003
	19307_Rhodobacteraceae	0.775	0.002
	8270_Ekhidna	0.775	0.003
	26962_Pseudoalteromonas	0.775	0.003
	17321_Kordiimonadales	0.775	0.003
	18783_Marivita	0.73	0.006
	30692_Vibrio	0.73	0.006
	26184_BD1-7_clade	0.73	0.008
	18867_Aestuariihabitans	0.73	0.004
	18933_Planktotalea	0.73	0.005
	8237_Fabibacter	0.73	0.006
	25377_EC3	0.73	0.005
	24276_Porticoccus	0.73	0.002
	24934_Coxiella	0.73	0.004
	25879_BD1-7_clade	0.73	0.003
	13855_028H05-P-BN-P5	0.718	0.008
	25670_Perspicuibacter	0.683	0.015
	10724_Crocinitomix	0.683	0.012
	21328_Hyphomonas	0.683	0.009
	18639_Rhodobacteraceae	0.683	0.012
	16968_Sphingomonadaceae	0.683	0.012
	21295_Hyphomonadaceae	0.683	0.016
	13173_DEV007	0.683	0.014
	15599_Blfdi19	0.683	0.011
	13873_SM1A02	0.683	0.014
	31092_Vibrio	0.683	0.028
	27802_Alteromonas	0.604	0.049
	25840_Gammaproteobacteria	0.604	0.04
Control+Kanamycin+Mix	5923_Alkalibacterium	0.752	0.023
MANOVA of PCA
	Treatment	Residuals
PC1	1583.7	190.656
PC2	242.711	103.822
PC3	84.3395	221.797
PC4	52.8739	172.994
PC5	87.8131	108.195
PC6	36.4032	122.457
Degree of Freedom	3	27
ANOVA of MANOVA model
	Df	Pillai	approx F	num Df	den Df	Pr(>F)
Intercept	1	0	0	6	22	1
Treatment	3	2.7797	50.47	18	72	<2e-16
Residuals	27
