## Supplementary spreadsheet 4 for "Shaping tiny worlds: Paternal microbiota manipulation influences offspring microbial colonization and development in a sex role-reversed pipefish"

### Sheet: Pregnancy
Treatment	Filling of brood pouch	Gestation length	Number of offspring
	(% + SD)	(mean days + SD)	(mean + SD)
All fish	86.76 ± 18.7	29.18 ± 1.62	31.76 ± 15.06
Spike_Treat	85.3 ± 21.76	28.47± 0.8	28.88 ± 14.69
Anti_Treat	90.63 ± 15.48	29.38 ± 1.63	33.63 ± 14.41
Control	91.67 ± 12.5	29.78 ± 1.86	36.11 ± 19.77
Spike	75 ± 25	28.22 ± 0.97	24.11 ± 7.85
Antibiotics	84.38 ± 18.6	30 ± 2.14	33 ± 9.12
AntiSpike	96.86 ± 8.84	28.75 ± 0.46	34.25 ± 18.99

### Sheet: Survival
ANOVA
aov(survival.rate ~ treatment * age, data = survival)
	Df	Sum Sq	Mean Sq	F value	Pr(>F)
Treatment	3	3.31	1.1	22.95	1.85e-14
Age	1	124.1	124.1	2583.85	< 2e-16
Treatment:Age	3	2.21	0.74	15.37	8.03e-10
Residuals	1234	59.27	0.05
Pairwise comparisons using contrast
contrast(emm_survival, method = "pairwise", by = "age", adjust = "tukey")
contrast	estimate	SE	df	t.ratio	p.value
Antibiotics - AntiSpike	0.023	0.0184	1234	1.251	0.5945
Antibiotics - Control	0.0451	0.0162	1234	2.792	0.0273
Antibiotics - Spike	-0.0942	0.0175	1234	-5.398	<.0001
AntiSpike - Control	0.0221	0.0184	1234	1.198	0.6283
AntiSpike - Spike	-0.1172	0.0196	1234	-5.992	<.0001
Control - Spike	-0.1393	0.0175	1234	-7.983	<.0001
Cox regression survival analysis
coxph(formula = Surv(survival.rate) ~ treatment * age, data = survival)
	chisq	df	p
Treatment	27.5	3	4.5e-06
Age	29.5	1	5.5e-08
Treatment:Age	45.1	3	8.7e-10
GLOBAL	53.9	7	2.4e-09

### Sheet: Length
ANOVA
aov(length ~ treatment * age, data = len)
	Df	Sum Sq	Mean Sq	F value	Pr(>F)
Treatment	3	7	2	1.15	0.3441
Age	1	4968	4968	2380.31	<2e-16
Treatment:Age	3	19	6	2.991	0.0454
Residuals	32	67	2
Pairwise comparisons using contrast
contrast	estimate	SE	df	t.ratio	p.value
Control - Spike	0.349	0.646	32	0.54	0.9484
Control - Antibiotics	0.975	0.646	32	1.508	0.4444
Control - AntiSpike	-0.115	0.646	32	-0.178	0.9979
Spike - Antibiotics	0.625	0.646	32	0.968	0.7684
Spike - AntiSpike	-0.464	0.646	32	-0.719	0.8889
Antibiotics - AntiSpike	-1.09	0.646	32	-1.687	0.3471

### Sheet: Weight
ANOVA
aov(weight ~ treatment * age, data = wl)
	Df	Sum Sq	Mean Sq	F value	Pr(>F)
Treatment	3	54	18	0.333	0.802
Age	1	16961	16961	313.608	<2e-16
Treatment:Age	3	238	79	1.466	0.242
Residuals	32	1731	54
Pairwise comparisons using contrast
contrast	estimate	SE	df	t.ratio	p.value
Control - Spike	0.811	3.29	32	0.247	0.9946
Control - Antibiotics	1.144	3.29	32	0.348	0.9853
Control - AntiSpike	-1.854	3.29	32	-0.564	0.9421
Spike - Antibiotics	0.333	3.29	32	0.101	0.9996
Spike - AntiSpike	-2.665	3.29	32	-0.81	0.8491
Antibiotics - AntiSpike	-2.998	3.29	32	-0.912	0.7988
