## Supplementary spreadsheet 5 for "Shaping tiny worlds: Paternal microbiota manipulation influences offspring microbial colonization and development in a sex role-reversed pipefish"

### Sheet: Placenta
Stage	Adult
Tissue	Placenta-like tissue
Numer of samples	28
Indicator Species Analysis (MULTIPATT)
Association function:	IndVal.g
Significant level (alpha):	0.05
Total number of species:	130
Selected number of species:	12
Treatment	ASV_Genus	stat	p.value	significance
AntiSpike	19019_Litoreibacter	0.698	0.011	*
Spike	13186_DEV007	0.76	0.003	**
	16893_Sphingomonadaceae	0.662	0.045	*
	20005_Rhodobacteraceae	0.659	0.05	*
Antibiotics+AntiSpike	13686_OM190	0.753	0.014	*
Antibiotics+Control	25052_Granulosicoccus	0.731	0.012	*
AntiSpike+Control	24653_Milano-WF1B-44	0.655	0.046	*
AntiSpike+Spike	26298_Acinetobacter	0.655	0.038	*
Control+Spike	19676_Sulfitobacter	0.835	0.001	***
	18309_Hyphomicrobiaceae	0.707	0.035	*
	17692_Pseudahrensia	0.655	0.048	*
Antibiotics+AntiSpike+Spike	19648_Sulfitobacter	0.795	0.027	*
MANOVA of PCA
	AB	SP	AB:SP	Residuals
PC1	4.8478	15.5512	16.9244	505.484
PC2	131.089	16.8614	5.5696	169.758
PC3	22.3295	16.5261	16.2344	221.114
PC4	6.8186	14.5105	0.2329	183.829
Degree of Freedom	1	1	1	24
ANOVA of MANOVA model
	Df	Pillai	approx F	num Df	den Df	Pr(>F)	Significance
Intercept	1	0	0	4	21	0
AB	1	0.52868	5.889	4	21	0.0024	**
SP	1	0.2299	1.5675	4	21	0.2197
AB:SP	1	0.12921	0.779	4	21	0.5512
Residuals	24

### Sheet: BP_swabs
Stage	Adult
Tissue	Brood pouch swabs
Numer of samples	29
Indicator Species Analysis (MULTIPATT)
Association function:	IndVal.g
Significant level (alpha):	0.05
Total number of species:	282
Selected number of species:	29
Treatment	ASV_Genus	stat	p.value	significance
AntiSpike	9795_Ulvibacter	0.866	0.001	***
	16938_Erythrobacter	0.699	0.022	*
Control	23284_Rheinheimera	0.692	0.004	**
	23294_Rheinheimera	0.637	0.027	*
Spike	20435_Pseudorhodobacter	0.738	0.005	**
	18965_Litoreibacter	0.686	0.008	**
	21291_Hyphomonadaceae	0.656	0.014	*
Antibiotics+AntiSpike	8640_Portibacter	0.817	0.008	**
	2842_Sericytochromatia	0.73	0.009	**
	11520_Tannerellaceae	0.73	0.01	**
Antibiotics+Control	17778_Rhizobiaceae	0.668	0.035	*
AntiSpike+Spike	8794_Saprospiraceae	0.757	0.011	*
	8736_Rubidimonas	0.749	0.015	*
	8404_Lewinella	0.711	0.041	*
Control+Spike	19676_Sulfitobacter	0.738	0.005	**
	19906_Yoonia-Loktanella	0.665	0.044	*
Antibiotics+AntiSpike+Control	604_Tessaracoccus	0.913	0.011	*
	14839_Saccharimonadales	0.892	0.017	*
	880_Propioniciclava	0.867	0.016	*
	20509_Paracoccus	0.865	0.016	*
	1741_Tetrasphaera	0.855	0.044	*
	1854_Cellulomonas	0.814	0.035	*
	11977_Bacteroides	0.811	0.043	*
	26573_Alkanindiges	0.8	0.043	*
	25983_Ketobacter	0.779	0.042	*
	9521_NS3a_marine_group	0.769	0.03	*
Antibiotics+AntiSpike+Spike	19617_Sulfitobacter	0.837	0.011	*
	21094_Kiloniella	0.782	0.039	*
AntiSpike+Control+Spike	27967_Colwellia	0.848	0.011	*
MANOVA of PCA	AB	SP	AB:SP	Residuals
PC1	0.1067	369.339	56.3339	1265.19
PC2	36.3231	24.3787	11.6145	796.119
PC3	55.8146	6.4704	4.934	450.661
PC4	0.0195	21.3833	26.389	399.856
PC5	175.274	7.237	4.4313	228.081
PC6	3.2828	0.0227	12.2716	319.685
Degree of Freedom	1	1	1	25
ANOVA of MANOVA model	Df	Pillai	approx F	num Df	den Df	Pr(>F)	Significance
Intercept	1	0	0	6	20	1
AB	1	0.61551	5.3361	6	20	0.001977	**
SP	1	0.34265	1.7375	6	20	0.163966
AB:SP	1	0.20908	0.8812	6	20	0.526372
Residuals	25

### Sheet: Testes
Stage	Adult
Tissue	Male testes
Numer of samples	28
Indicator Species Analysis (MULTIPATT)
Association function: IndVal.g
Significant level (alpha): 0.05
Total number of species:	16
Selected number of species:	1
Treatment	ASV_Genus	stat	p.value	significance
AntiSpike+Spike	20161_Rhodobacteraceae	0.694	0.031	*
MANOVA of PCA
	AB	SP	AB:SP	Residuals
PC1	1.42546	4.00856	2.23322	74.2661
PC2	2.81084	2.35928	0.70964	67.1034
PC3	5.21974	0.5124	0.19771	44.9554
PC4	3.70061	1.64656	0.77904	36.047
PC5	0.00587	0.37517	2.75952	37.6694
PC6	0.22387	0.40329	0.06356	29.153
Degree of Freedom	1	1	1	24
ANOVA of MANOVA model	Df	Pillai	approx F	num Df	den Df	Pr(>F)	Significance
Intercept	1	0	0	6	19	1
AB	1	0.25824	1.10248	6	19	0.3969
SP	1	0.15444	0.5784	6	19	0.743
AB:SP	1	0.13529	0.49545	6	19	0.8038
Residuals	24

### Sheet: Male_gut
Stage	Adult
Tissue	Gut (male)
Numer of samples	26
Indicator Species Analysis (MULTIPATT)
Association function: IndVal.g
Significant level (alpha): 0.05
Total number of species:	27
Selected number of species:	0
MANOVA of PCA
	AB	SP	AB:SP	Residuals
PC1	3.66403	1.80369	7.76419	118.113
PC2	0.15216	0.01303	0.27157	78.9857
PC3	3.00877	29.2653	2.03857	39.8541
PC4	0.30556	0.79724	0.14379	56.1115
PC5	0.40465	1.46351	0.78547	49.6152
PC6	2.18555	4.39101	2.94647	35.6782
Degree of Freedom	1	1	1	21
ANOVA of MANOVA model
	Df	Pillai	approx F	num Df	den Df	Pr(>F)	Significance
Intercept	1	0	0	6	16	1
AB	1	0.13988	0.4337	6	16	0.84576
SP	1	0.55167	3.2813	6	16	0.02672	*
AB:SP	1	0.17517	0.5663	6	16	0.75115
Residuals	21

### Sheet: Ovipositor
Stage	Adult
Tissue	Ovipositor (female)
Numer of samples	26
Indicator Species Analysis (MULTIPATT)
Association function: IndVal.g
Significant level (alpha): 0.05
Total number of species:	47
Selected number of species:	2
Treatment	ASV_Genus	stat	p.value	significance
Antibiotics+Spike	20214_Rhodobacteraceae	0.727	0.04	*
AntiSpike+Spike	22277_Methylotenera	0.707	0.024	*
MANOVA of PCA
	AB	SP	AB:SP	Residuals
PC1	1.83982	15.3466	19.7499	216.821
PC2	10.896	1.94483	0.0287	110.712
PC3	1.3141	3.90315	9.10767	77.642
PC4	1.3546	0.28359	4.51153	80.1356
PC5	0.51002	3.29208	0.01035	70.2462
PC6	0.03427	0.36024	0.00327	67.2995
Degree of Freedom	1	1	1	22
ANOVA of MANOVA model
	Df	Pillai	approx F	num Df	den Df	Pr(>F)	Significance
Intercept	1	0	0	6	17	1
AB	1	0.1612	0.5445	6	17	0.7674
SP	1	0.21748	0.78743	6	17	0.5918
AB:SP	1	0.26885	1.04181	6	17	0.4332
Residuals	22

### Sheet: Female_gut
Stage	Adult
Tissue	Gut (female)
Numer of samples	31
Indicator Species Analysis (MULTIPATT)
Association function: IndVal.g
Significant level (alpha): 0.05
Total number of species:	22
Selected number of species:	2
Treatment	ASV_Genus	stat	p.value	significance
Control+Spike	30706_Vibrionaceae	0.676	0.037	*
AntiSpike+Control+Spike	30760_Aliivibrio	0.823	0.029	*
MANOVA of PCA
	AB	SP	AB:SP	Residuals
PC1	22.2577	10.2004	3.48353	132.576
PC2	1.694	0.2473	0.56615	82.9628
PC3	1.48482	1.41341	0.20326	68.6791
PC4	6.54965	0.05682	0.14862	49.4957
PC5	0.35671	0.21835	0.23123	48.2324
PC6	0.00798	0.8795	8.12446	35.0937
Degree of Freedom	1	1	1	27
ANOVA of MANOVA model
	Df	Pillai	approx F	num Df	den Df	Pr(>F)	Significance
Intercept	1	0	0	6	22	1
AB	1	0.31799	1.70958	6	22	0.1659
SP	1	0.14162	0.60493	6	22	0.7236
AB:SP	1	0.24712	1.20352	6	22	0.3414
Residuals	27
