## Supplementary spreadsheet 6 for "Shaping tiny worlds: Paternal microbiota manipulation influences offspring microbial colonization and development in a sex role-reversed pipefish"

### Sheet: WholeJuv_dpr0
Stage	Juveniles
Tissue	Whole juveniles - dpr 0
Numer of samples	28
Indicator Species Analysis (MULTIPATT)
Association function: IndVal.g
Significant level (alpha): 0.05
Total number of species:	42
Selected number of species:	2
Treatment	ASV_Genus	stat	p.value	significance
Antibiotics+AntiSpike	7424_Mycoplasma	0.655	0.042	*
Antibiotics+Control	20511_Paracoccus	0.707	0.026	*
MANOVA of PCA
	AB	SP	AB:SP	Residuals
PC1	1.31244	18.2638	2.20812	114.112
PC2	3.43137	7.21134	1.86516	103.641
PC3	1.05656	14.561	1.64173	91.8261
PC4	15.2325	0.01137	3.55154	72.5279
PC5	2.2395	0.03972	1.83227	80.2854
PC6	0.31854	0.00787	0.40995	73.6707
Degree of Freedom	1	1	1	24
ANOVA of MANOVA model
	Df	Pillai	approx F	num Df	den Df	Pr(>F)	Significance
Intercept	1	0	0	6	19	1
AB	1	0.26174	1.1227	6	19	0.3864
SP	1	0.33434	1.59054	6	19	0.2042
AB:SP	1	0.12783	0.46411	6	19	0.8262
Residuals	24

### Sheet: WholeJuv_dpr2
Stage	Juveniles
Tissue	Whole juveniles - dpr 2
Numer of samples	29
Indicator Species Analysis (MULTIPATT)
Association function: IndVal.g
Significant level (alpha): 0.05
Total number of species:	64
Selected number of species:	6
Treatment	ASV_Genus	stat	p.value	significance
Antibiotics	25482_Legionellaceae	0.677	0.038	*
	26962_Pseudoalteromonas	0.674	0.026	*
AntiSpike	9768_Gilvibacter	0.714	0.011	*
Antibiotics+AntiSpike	18867_Aestuariihabitans	0.718	0.017	*
AntiSpike+Spike	19863_Tateyamaria	0.707	0.01	**
Antibiotics+AntiSpike+Spike	25983_Ketobacter	0.825	0.007	**
MANOVA of PCA
	AB	SP	AB:SP	Residuals
PC1	28.179	18.6088	2.99629	165.28
PC2	15.2196	29.85	4.11575	121.751
PC3	21.9704	2.43689	0.1077	135.957
PC4	0.19488	7.15727	2.15805	132.781
PC5	0.10244	11.1625	0.08942	120.299
PC6	3.16867	7.41914	0.8172	111.281
Degree of Freedom	1	1	1	25
ANOVA of MANOVA model
	Df	Pillai	approx F	num Df	den Df	Pr(>F)	Significance
Intercept	1	0	0	6	20	1
AB	1	0.43595	2.5763	6	20	0.05155	.
SP	1	0.52227	3.6441	6	20	0.01314	*
AB:SP	1	0.07564	0.2728	6	20	0.9432
Residuals	25

### Sheet: WholeJuv_dpr4
Stage	Juveniles
Tissue	Whole juveniles - dpr 4
Numer of samples	26
Indicator Species Analysis (MULTIPATT)
Association function: IndVal.g
Significant level (alpha): 0.05
Total number of species:	73
Selected number of species:	8
Treatment	ASV_Genus	stat	p.value	significance
AntiSpike	18867_Aestuariihabitans	0.82	0.003	**
Control	28553_Alphaproteobacteria	0.842	0.002	**
	20214_Rhodobacteraceae	0.702	0.039	*
Antibiotics+Control	30791_Vibrio	0.734	0.016	*
Antibiotics+Spike	23927_Pseudomonas	0.679	0.039	*
AntiSpike+Control	23575_Neptuniibacter	0.734	0.007	**
AntiSpike+Spike	18338_Rhodovulum	0.797	0.003	**
Antibiotics+AntiSpike+Control	17649_Hoeflea	0.853	0.034	*
MANOVA of PCA
	AB	SP	AB:SP	Residuals
PC1	7.19551	30.9169	54.4788	169.535
PC2	21.2049	0.98567	5.3111	134.163
PC3	11.5369	43.3537	2.97269	103.236
PC4	13.7228	8.63676	2.03664	96.3314
PC5	9.38601	0.35974	4.05067	102.841
PC6	4.65218	1.9667	1.76571	101.616
Degree of Freedom	1	1	1	22
ANOVA of MANOVA model
	Df	Pillai	approx F	num Df	den Df	Pr(>F)	Significance
Intercept	1	0	0	6	17	1
AB	1	0.49904	2.8224	6	17	0.04295	*
SP	1	0.51378	2.9939	6	17	0.0349	*
AB:SP	1	0.33512	1.4281	6	17	0.26105
Residuals	22

### Sheet: WholeJuv_dpr6
Stage	Juveniles
Tissue	Whole juveniles - dpr 6
Numer of samples	28
Indicator Species Analysis (MULTIPATT)
Association function: IndVal.g
Significant level (alpha): 0.05
Total number of species:	97
Selected number of species:	10
Treatment	ASV_Genus	stat	p.value	significance
Control	28553_Alphaproteobacteria	0.767	0.004	**
Spike	20633_Paracoccus	0.672	0.036	*
Antibiotics+AntiSpike	26728_Psychrobacter	0.848	0.04	*
Antibiotics+Spike	2384_Corynebacterium	0.655	0.038	*
AntiSpike+Control	21045_NRL2	0.814	0.014	*
AntiSpike+Spike	27967_Colwellia	0.729	0.006	**
	19335_Rhodobacteraceae	0.655	0.039	*
Antibiotics+AntiSpike+Spike	17627_Hoeflea	0.898	0.017	*
	9707_Dokdonia	0.756	0.041	*
AntiSpike+Control+Spike	19147_Rhodobacteraceae	0.833	0.031	*
MANOVA of PCA
	AB	SP	AB:SP	Residuals
PC1	22.9185	89.4157	0.41604	190.641
PC2	14.7394	0.0198	39.4495	179.718
PC3	2.62495	41.6181	17.6278	125.448
PC4	23.6818	9.26135	10.75	136.517
PC5	16.4034	0.00549	7.96099	140.189
PC6	9.67802	0.05194	13.0189	116.08
Degree of Freedom	1	1	1	24
ANOVA of MANOVA model
	Df	Pillai	approx F	num Df	den Df	Pr(>F)	Significance
Intercept	1	0	0	6	19	1
AB	1	0.47033	2.8119	6	19	0.039408	*
SP	1	0.5824	4.4164	6	19	0.005852	**
AB:SP	1	0.49637	3.121	6	19	0.026632	*
Residuals	24

### Sheet: WholeJuv_dpr8
Stage	Juveniles
Tissue	Whole juveniles - dpr 8
Numer of samples	32
Indicator Species Analysis (MULTIPATT)
Association function: IndVal.g
Significant level (alpha): 0.05
Total number of species:	90
Selected number of species:	7
Treatment	ASV_Genus	stat	p.value	significance
Control	28553_Alphaproteobacteria	0.657	0.035	*
Antibiotics+Control	19363_Sulfitobacter	0.755	0.008	**
AntiSpike+Control	23575_Neptuniibacter	0.737	0.013	*
Control+Spike	17130_Methyloligellaceae	0.653	0.03	*
Antibiotics+AntiSpike+Spike	20161_Rhodobacteraceae	0.856	0.044	*
Antibiotics+Control+Spike	17271_Methyloligellaceae	0.674	0.033	*
AntiSpike+Control+Spike	16375_Micavibrionaceae	0.866	0.023	*
MANOVA of PCA
	AB	SP	AB:SP	Residuals
PC1	15.274	9.70723	0.00018	315.911
PC2	15.605	12.3712	30.7885	224.973
PC3	11.1777	10.8208	3.56828	211.561
PC4	0.09113	18.6079	1.01032	179.561
PC5	0.83649	1.30194	0.00068	142.727
PC6	0.08106	1.41472	1.79334	132.836
Degree of Freedom	1	1	1	28
ANOVA of MANOVA model
	Df	Pillai	approx F	num Df	den Df	Pr(>F)	Significance
Intercept	1	0	0	6	23	1
AB	1	0.15852	0.72215	6	23	0.636
SP	1	0.25123	1.28619	6	23	0.3024
AB:SP	1	0.16712	0.76918	6	23	0.6018
Residuals	28

### Sheet: WholeJuv_dpr10
Stage	Juveniles
Tissue	Whole juveniles - dpr 10
Numer of samples	24
Indicator Species Analysis (MULTIPATT)
Association function: IndVal.g
Significant level (alpha): 0.05
Total number of species:	152
Selected number of species:	14
Treatment	ASV_Genus	stat	p.value	significance
AntiSpike	19863_Tateyamaria	0.833	0.002	**
	25230_Candidatus_Berkiella	0.72	0.021	*
	19617_Sulfitobacter	0.717	0.02	*
Control	16506_Micavibrionales	0.845	0.002	**
	23575_Neptuniibacter	0.77	0.009	**
AntiSpike+Spike	21045_NRL2	0.775	0.009	**
	13480_Simkaniaceae	0.775	0.004	**
	25622_Gammaproteobacteria	0.775	0.003	**
	17271_Methyloligellaceae	0.765	0.01	**
	13398_Chlamydiales	0.718	0.041	*
	25466_Legionella	0.707	0.036	*
	25465_Legionella	0.707	0.035	*
Antibiotics+AntiSpike+Spike	20005_Rhodobacteraceae	0.897	0.017	*
	25482_Legionellaceae	0.833	0.05	*
MANOVA of PCA
	AB	SP	AB:SP	Residuals
PC1	0.04746	161.152	1.23297	308.636
PC2	89.5223	6.14114	0.00345	252.446
PC3	33.0132	2.82955	2.17042	231.711
PC4	1.1329	22.8171	5.06314	220.884
PC5	0.00266	21.6437	11.8007	189.6
PC6	38.2668	8.1023	4.70589	167.228
Degree of Freedom	1	1	1	20
ANOVA of MANOVA model
	Df	Pillai	approx F	num Df	den Df	Pr(>F)	Significance
Intercept	1	0	0	6	15	1
AB	1	0.57706	3.4109	6	15	0.0251	*
SP	1	0.60089	3.7639	6	15	0.01734	*
AB:SP	1	0.13068	0.3758	6	15	0.8831
Residuals	20

### Sheet: WholeJuv_dpr12
Stage	Juveniles
Tissue	Whole juveniles - dpr 12
Numer of samples	27
Indicator Species Analysis (MULTIPATT)
Association function: IndVal.g
Significant level (alpha): 0.05
Total number of species:	103
Selected number of species:	8
Treatment	ASV_Genus	stat	p.value	significance
Antibiotics	10560_Crocinitomicaceae	0.775	0.004	**
Antibiotics+Control	28812_Aliivibrio	0.707	0.022	*
	18586_Limibaculum	0.655	0.049	*
Antibiotics+Spike	25528_Legionellaceae	0.707	0.03	*
Antibiotics+AntiSpike+Control	16375_Micavibrionaceae	0.866	0.036	*
Antibiotics+AntiSpike+Spike	20005_Rhodobacteraceae	0.883	0.02	*
	25570_EC3	0.852	0.009	**
	9966_Subsaxibacter	0.742	0.048	*
MANOVA of PCA
	AB	SP	AB:SP	Residuals
PC1	28.8404	16.6737	39.6882	247.918
PC2	26.9432	0.07922	10.7361	222.705
PC3	0.69327	6.12699	0.03815	216.124
PC4	0.09574	31.963	16.7223	128.192
PC5	27.4554	5.84957	22.7865	101.949
PC6	3.15978	0.94931	0.08848	138.679
Degree of Freedom	1	1	1	23
ANOVA of MANOVA model
	Df	Pillai	approx F	num Df	den Df	Pr(>F)	Significance
Intercept	1	0	0	6	18	1
AB	1	0.42051	2.177	6	18	0.0939	.
SP	1	0.30528	1.3183	6	18	0.29935
AB:SP	1	0.4297	2.2603	6	18	0.08409	.
Residuals	23

### Sheet: WholeJuv_dpr14
Stage	Juveniles
Tissue	Whole juveniles - dpr 14
Numer of samples	26
Indicator Species Analysis (MULTIPATT)
Association function: IndVal.g
Significant level (alpha): 0.05
Total number of species:	123
Selected number of species:	10
Treatment	ASV_Genus	stat	p.value	significance
Antibiotics	16506_Micavibrionales	0.774	0.009	**
	18652_Rhodobacteraceae	0.718	0.004	**
Control	25531_Legionellaceae	0.757	0.006	**
Antibiotics+AntiSpike	6513_Staphylococcus	0.707	0.009	**
Antibiotics+Control	21376_Hyphomonas	0.725	0.048	*
Antibiotics+Spike	16908_Sphingomonadaceae	0.695	0.03	*
AntiSpike+Spike	17720_Ahrensia	0.776	0.01	*
Control+Spike	29017_Shewanella	0.713	0.041	*
Antibiotics+AntiSpike+Control	25324_Gammaproteobacteria	0.874	0.008	**
AntiSpike+Control+Spike	25796_Legionellaceae	0.775	0.046	*
MANOVA of PCA
	AB	SP	AB:SP	Residuals
PC1	0.0178	1.3616	52.1923	435.951
PC2	8.6289	115.897	1.0461	194.687
PC3	23.9169	15.7671	9.3411	191.607
PC4	5.6796	0.5762	16.4258	181.332
PC5	0.0228	9.2335	45.3947	123.93
PC6	0.1581	11.8052	0.0194	154.072
Degree of Freedom	1	1	1	22
ANOVA of MANOVA model
	Df	Pillai	approx F	num Df	den Df	Pr(>F)	Significance
Intercept	1	0	0	6	17	1
AB	1	0.17805	0.6137	6	17	0.7165
SP	1	0.56645	3.7019	6	17	0.01543	*
AB:SP	1	0.50528	2.8938	6	17	0.03938	*
Residuals	22

### Sheet: WholeJuv_dpr30
Stage	Juveniles
Tissue	Whole juveniles - dpr 30
Numer of samples	21
Indicator Species Analysis (MULTIPATT)
Association function: IndVal.g
Significant level (alpha): 0.05
Total number of species:	157
Selected number of species:	16
Treatment	ASV_Genus	stat	p.value	significance
Antibiotics	19684_Sulfitobacter	0.851	0.004	**
	9648_Dokdonia	0.8	0.006	**
Spike	23225_OM60(NOR5)_clade	0.807	0.013	*
	17948_Labrenzia	0.794	0.005	**
	2525_Mycobacterium	0.772	0.014	*
	25482_Legionellaceae	0.74	0.036	*
	26298_Acinetobacter	0.735	0.039	*
Antibiotics+Control	19564_Sulfitobacter	0.775	0.018	*
	449_Microtrichaceae	0.756	0.045	*
	21045_NRL2	0.731	0.035	*
Antibiotics+Spike	10560_Crocinitomicaceae	0.826	0.006	**
	19347_Rhodobacteraceae	0.707	0.047	*
Antibiotics+Control+Spike	26612_Psychrobacter	0.915	0.003	**
	19363_Sulfitobacter	0.911	0.002	**
	17627_Hoeflea	0.886	0.04	*
	25570_EC3	0.829	0.032	*
MANOVA of PCA
	AB	SP	AB:SP	Residuals
PC1	0.553	4.6666	82.8461	455.225
PC2	12.1134	0.0012	10.3455	272.074
PC3	50.1571	46.939	24.6704	168.946
PC4	51.3926	78.2823	7.8363	105.111
PC5	10.5177	3.9308	0.3652	192.365
PC6	18.2858	35.5783	30.0301	138.624
Degree of Freedom	1	1	1	17
ANOVA of MANOVA model
	Df	Pillai	approx F	num Df	den Df	Pr(>F)	Significance
Intercept	1	0	0	6	12	1
AB	1	0.6517	3.7422	6	12	0.024688	*
SP	1	0.71344	4.9792	6	12	0.008844	**
AB:SP	1	0.43283	1.5263	6	12	0.250692
Residuals	17

### Sheet: WholeJuv_dpr45
Stage	Juveniles
Tissue	Whole juveniles - dpr 45
Numer of samples	18
Indicator Species Analysis (MULTIPATT)
Association function: IndVal.g
Significant level (alpha): 0.05
Total number of species:	200
Selected number of species:	10
Treatment	ASV_Genus	stat	p.value	significance
Antibiotics	29201_Vibrio	0.916	0.001	***
AntiSpike	25253_Candidatus_Berkiella	0.91	0.002	**
	24942_Coxiella	0.825	0.005	**
	21538_Rickettsiaceae	0.779	0.015	*
	2596_Rhodococcus	0.778	0.042	*
	10994_Owenweeksia	0.771	0.015	*
	13181_DEV007	0.761	0.032	*
Antibiotics+Control	16908_Sphingomonadaceae	0.853	0.012	*
AntiSpike+Spike	18966_Litoreibacter	0.756	0.033	*
	2384_Corynebacterium	0.756	0.037	*
MANOVA of PCA
	AB	SP	AB:SP	Residuals
PC1	158.885	75.4191	38.535	401.144
PC2	3.535	16.8138	7.1865	355.106
PC3	0.5037	54.957	15.6258	247.853
PC4	19.97	19.2781	26.4801	191.767
PC5	3.3071	3.363	25.3085	195.741
PC6	0.4529	12.1876	11.5394	187.905
Degree of Freedom	1	1	1	14
ANOVA of MANOVA model
	Df	Pillai	approx F	num Df	den Df	Pr(>F)	Significance
Intercept	1	0	0	6	9	1
AB	1	0.39034	0.96037	6	9	0.5007
SP	1	0.48478	1.41137	6	9	0.308
AB:SP	1	0.43262	1.14371	6	9	0.4108
Residuals	14
