## Supplementary spreadsheet 7 for "Shaping tiny worlds: Paternal microbiota manipulation influences offspring microbial colonization and development in a sex role-reversed pipefish"

### Sheet: SteGut_dpr0
Stage	Juveniles
Tissue	Sterile gut - dpr 0
Numer of samples	28
Indicator Species Analysis (MULTIPATT)
Association function: IndVal.g
Significant level (alpha): 0.05
Total number of species:	19
Selected number of species:	2
Treatment	ASV_Genus	stat	p.value	significance
Spike	23937_Pseudomonas	0.713	0.013	*
AntiSpike+Spike	23927_Pseudomonas	0.707	0.034	*
MANOVA of PCA
	AB	SP	AB:SP	Residuals
PC1	2.35679	7.81236	2.56764	76.4101
PC2	2.31747	5.33447	5.94676	50.9333
PC3	3.63733	2.98492	1.24627	50.9212
PC4	2.32643	0.40844	1.23794	51.6041
PC5	0.4635	0.47146	0.04308	46.5951
PC6	0.2119	0.51438	1.3529	37.8114
Degree of Freedom	1	1	1	24
ANOVA of MANOVA model
	Df	Pillai	approx F	num Df	den Df	Pr(>F)	Significance
Intercept	1	0	0	6	19	1
AB	1	0.18309	0.70971	6	19	0.646
SP	1	0.28327	1.25156	6	19	0.3251
AB:SP	1	0.23478	0.97159	6	19	0.4706
Residuals	24

### Sheet: SteGut_dpr2
Stage	Juveniles
Tissue	Sterile gut - dpr 2
Numer of samples	28
Indicator Species Analysis (MULTIPATT)
Association function: IndVal.g
Significant level (alpha): 0.05
Total number of species:	14
Selected number of species:	2
Treatment	ASV_Genus	stat	p.value	significance
AntiSpike	18705_Rhodobacteraceae	0.66	0.011	*
	23909_Pseudomonas	0.66	0.015	*
MANOVA of PCA
	AB	SP	AB:SP	Residuals
PC1	0.09475	14.0962	2.99597	98.4826
PC2	7.31921	0.77719	0.01825	72.096
PC3	3.29102	0.17747	4.20339	33.7521
PC4	0.12904	2.12232	3.47158	30.4691
PC5	1e-05	0.02438	0.79378	30.7795
PC6	1.24204	0.00047	0.02226	18.742
Degree of Freedom	1	1	1	24
ANOVA of MANOVA model
	Df	Pillai	approx F	num Df	den Df	Pr(>F)	Significance
Intercept	1	0	0	6	19	1
AB	1	0.25771	1.0994	6	19	0.3985
SP	1	0.23592	0.97776	6	19	0.4669
AB:SP	1	0.29673	1.33613	6	19	0.2897
Residuals	24

### Sheet: SteGut_dpr4
Stage	Juveniles
Tissue	Sterile gut - dpr 4
Numer of samples	27
Indicator Species Analysis (MULTIPATT)
Association function: IndVal.g
Significant level (alpha): 0.05
Total number of species:	35
Selected number of species:	3
Treatment	ASV_Genus	stat	p.value	significance
Antibiotics+Control	26962_Pseudoalteromonas	0.697	0.021	*
	29193_Vibrio	0.679	0.025	*
Antibiotics+AntiSpike+Control	30414_Vibrio	0.891	0.006	**
MANOVA of PCA
	AB	SP	AB:SP	Residuals
PC1	6.06124	37.6336	7.3371	225.865
PC2	22.3081	0.28983	0.77503	105.324
PC3	0.50433	2.51336	0.65694	78.6201
PC4	2.40932	0.19134	15.1171	39.5277
PC5	0.02699	2.62376	0.02967	46.7617
PC6	0.19351	0.34211	1.00364	43.6214
Degree of Freedom	1	1	1	23
ANOVA of MANOVA model
	Df	Pillai	approx F	num Df	den Df	Pr(>F)	Significance
Intercept	1	0	0	6	18	1
AB	1	0.25667	1.03589	6	18	0.4347
SP	1	0.23964	0.94548	6	18	0.4877
AB:SP	1	0.32885	1.46996	6	18	0.2439
Residuals	23

### Sheet: SteGut_dpr6
Stage	Juveniles
Tissue	Sterile gut - dpr 6
Numer of samples	28
Indicator Species Analysis (MULTIPATT)
Association function: IndVal.g
Significant level (alpha): 0.05
Total number of species:	37
Selected number of species:	4
Treatment	ASV_Genus	stat	p.value	significance
Antibiotics	29143_Shewanella	0.664	0.01	**
Antibiotics+AntiSpike	2173_Corynebacterium	0.707	0.023	*
Antibiotics+Control	24090_Pseudomonas	0.655	0.036	*
Antibiotics+AntiSpike+Spike	30414_Vibrio	0.849	0.043	*
MANOVA of PCA
	AB	SP	AB:SP	Residuals
PC1	11.7438	0.37085	31.5358	162.011
PC2	18.5288	0.86304	0.9094	123.969
PC3	2.62158	0.06672	0.02132	86.4388
PC4	2.94738	1.17394	0.13066	62.7454
PC5	0.09347	0.20167	5.46217	56.1344
PC6	2.61002	2.00505	0.09633	46.5781
Degree of Freedom	1	1	1	24
ANOVA of MANOVA model
	Df	Pillai	approx F	num Df	den Df	Pr(>F)	Significance
Intercept	1	0	0	6	19	1
AB	1	0.34428	1.66261	6	19	0.1848
SP	1	0.0801	0.27574	6	19	0.94114
AB:SP	1	0.27917	1.22639	6	19	0.3363
Residuals	24

### Sheet: SteGut_dpr8
Stage	Juveniles
Tissue	Sterile gut - dpr 8
Numer of samples	32
Indicator Species Analysis (MULTIPATT)
Association function: IndVal.g
Significant level (alpha): 0.05
Total number of species:	40
Selected number of species:	2
Treatment	ASV_Genus	stat	p.value	significance
Antibiotics+Spike	30665_Vibrio	0.653	0.032	*
Antibiotics+AntiSpike+Control	5862_Dolosigranulum	0.707	0.03	*
MANOVA of PCA
	AB	SP	AB:SP	Residuals
PC1	32.4315	0.36346	11.9347	199.55
PC2	0.33074	0.99602	6.61875	143.779
PC3	7.75416	0.05928	0.8697	104.574
PC4	3.25548	0.77606	6.45647	70.5165
PC5	8e-05	0.03863	0.33443	75.2138
PC6	0.05403	9.86024	0.01793	55.3801
Degree of Freedom	1	1	1	28
ANOVA of MANOVA model
	Df	Pillai	approx F	num Df	den Df	Pr(>F)	Significance
Intercept	1	0	0	6	23	1
AB	1	0.27203	1.43242	6	23	0.2453
SP	1	0.16979	0.78395	6	23	0.5913
AB:SP	1	0.21442	1.04631	6	23	0.422
Residuals	28

### Sheet: SteGut_dpr10
Stage	Juveniles
Tissue	Sterile gut - dpr 10
Numer of samples	24
Indicator Species Analysis (MULTIPATT)
Association function: IndVal.g
Significant level (alpha): 0.05
Total number of species:	48
Selected number of species:	2
Treatment	ASV_Genus	stat	p.value	significance
AntiSpike	30760_Aliivibrio	0.688	0.039	*
Antibiotics+Control	5862_Dolosigranulum	0.707	0.048	*
MANOVA of PCA
	AB	SP	AB:SP	Residuals
PC1	2.05566	9.95074	0.04697	220.299
PC2	0.09769	23.9872	1.61638	141.042
PC3	1.71508	10.0673	0.05111	70.3031
PC4	3.39513	3.09777	1.6448	66.0404
PC5	2.98565	0.05542	2.0795	63.4269
PC6	0.54229	0.01432	0.12963	57.4458
Degree of Freedom	1	1	1	20
ANOVA of MANOVA model
	Df	Pillai	approx F	num Df	den Df	Pr(>F)	Significance
Intercept	1	0	0	6	15	1
AB	1	0.13431	0.38787	6	15	0.8754
SP	1	0.35314	1.36481	6	15	0.2906
AB:SP	1	0.07043	0.18942	6	15	0.9751
Residuals	20

### Sheet: SteGut_dpr12
Stage	Juveniles
Tissue	Sterile gut - dpr 12
Numer of samples	27
Indicator Species Analysis (MULTIPATT)
Association function: IndVal.g
Significant level (alpha): 0.05
Total number of species:	33
Selected number of species:	3
Treatment	ASV_Genus	stat	p.value	significance
Antibiotics	29327_Vibrio	0.8	0.003
Antibiotics+AntiSpike	2384_Corynebacterium	0.784	0.006	**
	7424_Mycoplasma	0.703	0.038	*
MANOVA of PCA
	AB	SP	AB:SP	Residuals
PC1	12.2428	22.6943	16.7695	155.277
PC2	2.26479	5.86311	0.19612	78.4111
PC3	0.05584	2.61521	1.93166	69.3383
PC4	14.3609	1.49228	1.04076	51.7502
PC5	1.13089	10.8808	3.91171	43.6902
PC6	1.29289	0.98451	2.20386	41.7772
Degree of Freedom	1	1	1	23
ANOVA of MANOVA model
	Df	Pillai	approx F	num Df	den Df	Pr(>F)	Significance
Intercept	1	0	0	6	18	1
AB	1	0.38814	1.90308	6	18	0.13549
SP	1	0.48008	2.77008	6	18	0.04356	*
AB:SP	1	0.24182	0.95686	6	18	0.48079
Residuals	23

### Sheet: SteGut_dpr14
Stage	Juveniles
Tissue	Sterile gut - dpr 14
Numer of samples	26
Indicator Species Analysis (MULTIPATT)
Association function: IndVal.g
Significant level (alpha): 0.05
Total number of species:	27
Selected number of species:	1
Treatment	ASV_Genus	stat	p.value	significance
AntiSpike+Control	30414_Vibrio	0.751	0.035	*
MANOVA of PCA
	AB	SP	AB:SP	Residuals
PC1	0.02392	1.34227	0.9153	93.569
PC2	0.68786	1.04523	7.24805	69.361
PC3	2.0313	0.41352	0.18984	68.4263
PC4	1.17431	0.32297	1.72559	52.6203
PC5	0.81969	0.18341	0.86037	51.0887
PC6	0.51542	2.49621	6.70863	40.696
Degree of Freedom	1	1	1	22
ANOVA of MANOVA model
	Df	Pillai	approx F	num Df	den Df	Pr(>F)	Significance
Intercept	1	0	0	6	17	1
AB	1	0.098671	0.31017	6	17	0.9229
SP	1	0.098193	0.30851	6	17	0.9238
AB:SP	1	0.299391	1.21077	6	17	0.3481
Residuals	22

### Sheet: SteGut_dpr30
Stage	Juveniles
Tissue	Sterile gut - dpr 30
Numer of samples	22
Indicator Species Analysis (MULTIPATT)
Association function: IndVal.g
Significant level (alpha): 0.05
Total number of species:	31
Selected number of species:	2
Treatment	ASV_Genus	stat	p.value	significance
AntiSpike	26298_Acinetobacter	0.778	0.012	*
Control	23575_Neptuniibacter	0.717	0.014	*
MANOVA of PCA
	AB	SP	AB:SP	Residuals
PC1	1.60252	1.71388	13.1324	90.8771
PC2	2.87484	1.87052	2.73668	94.4244
PC3	14.0388	12.3827	0.26843	49.6907
PC4	1.60954	3.72035	1.23506	51.8412
PC5	3.0582	0.2279	2.67979	43.5676
PC6	0.03231	0.39593	0.03802	44.4498
Degree of Freedom	1	1	1	18
ANOVA of MANOVA model
	Df	Pillai	approx F	num Df	den Df	Pr(>F)	Significance
Intercept	1	0	0	6	13	1
AB	1	0.37106	1.27831	6	13	0.3322
SP	1	0.3563	1.19927	6	13	0.3659
AB:SP	1	0.26136	0.76667	6	13	0.6091
Residuals	18

### Sheet: SteGut_dpr45
Stage	Juveniles
Tissue	Sterile gut - dpr 45
Numer of samples	19
Indicator Species Analysis (MULTIPATT)
Association function: IndVal.g
Significant level (alpha): 0.05
Total number of species:	58
Selected number of species:	3
Treatment	ASV_Genus	stat	p.value	significance
Antibiotics	17670_Parvibaculales	0.716	0.042	*
Spike	29107_Shewanella	0.72	0.037	*
Antibiotics+AntiSpike	24675_Milano-WF1B-44	0.891	0.041	*
MANOVA of PCA
	AB	SP	AB:SP	Residuals
PC1	4.59524	1.80343	1.01006	296.525
PC2	26.7091	0.18939	3.81791	119.377
PC3	4.78912	16.5355	10.305	88.6164
PC4	14.0775	0.4265	7.29868	53.0655
PC5	4.84464	0.28906	0.1273	56.2963
PC6	0.04752	1.36908	0.03882	56.6519
Degree of Freedom	1	1	1	15
ANOVA of MANOVA model
	Df	Pillai	approx F	num Df	den Df	Pr(>F)	Significance
Intercept	1	0	0	6	10	1
AB	1	0.50518	1.70153	6	10	0.2182
SP	1	0.33892	0.85444	6	10	0.5578
AB:SP	1	0.2731	0.62618	6	10	0.7071
Residuals	15
