## Supplementary spreadsheet 8 for "Shaping tiny worlds: Paternal microbiota manipulation influences offspring microbial colonization and development in a sex role-reversed pipefish"

### Sheet: Placenta
Tissue	Male placenta-like tissue
GLS model
Generalized least squares fit by REML
Model: y ~ anti * spike
	Value	Std. Error	t-value	p-value
(Intercept)	5.0485	1.76966	2.85281	0.0088
AB	0.66787	1.81715	0.367536	0.7164
SP	1.32613	2.22818	0.595162	0.5573
AB:SP	-1.04488	2.54054	-0.411282	0.6845
Genus-level statistical test: Kruskal Wallis rank sum test
	Chi sq	df	p-value
All	9.7196	3	0.02111
Kiloniella	2.7436	3	0.4329
Shewanella	3	3	0.3916
Sulfitobacter	6.4711	3	0.09081
Vibrio	4.0357	3	0.2576
Marinomonas	not found
Dunn's Test (post-hoc) for group "All"
Dunn's test of multiple comparisons using rank sums : bonferroni
	mean.rank.diff	pval
Antibiotics-Spike	6.99197	1
Control-Spike	-26.1202	0.0925
AntiSpike-Spike	-0.970238	1
Control-Antibiotics	-33.1122	0.0123
AntiSpike-Antibiotics	-7.96221	1
AntiSpike-Control	25.15	0.1573

### Sheet: BP Swabs
Tissue	Male brood pouch swabs
GLS model
Generalized least squares fit by REML
Model: y ~ anti * spike
	Value	Std. Error	t-value	p-value
(Intercept)	4.11313	0.945996	4.34794	0.0002
AB	3.58299	1.80678	1.98308	0.0584
SP	2.50434	2.04501	1.22461	0.2321
AB:SP	-5.58838	2.57431	-2.17083	0.0396
Genus-level statistical test: Kruskal Wallis rank sum test
	Chi sq	df	p-value
All	8.0851	3	0.04428
Kiloniella	3.5	3	0.3208
Shewanella	10.077	3	0.01792
Sulfitobacter	1.1722	3	0.7597
Vibrio	4.2083	3	0.2398
Marinomonas	3	3	0.3916
Dunn's Test (post-hoc) for group "All"
Dunn's test of multiple comparisons using rank sums : bonferroni
	mean.rank.diff	pval
AntiSpike-Spike	-11.3162	1
Control-Spike	-29.2163	0.0611
Antibiotics-Spike	-1.73103	1
AntiSpike-Control	-17.9001	0.5536
AntiSpike-Antibiotics	9.58517	1
Control-Antibiotics	27.4853	0.0842
Dunn's Test (post-hoc) for group "Shewanella"
Dunn's test of multiple comparisons using rank sums : bonferroni
	mean.rank.diff	pval
AntiSpike-Spike	-7	0.0362
Control-Spike	-3.5	1
Antibiotics-Spike	-9.5	0.1106
AntiSpike-Control	3.5	1
AntiSpike-Antibiotics	-2.5	1
Control-Antibiotics	-6	0.8972

### Sheet: Testes
Tissue	Male testes
GLS model
Generalized least squares fit by REML
Model: y ~ anti * spike
	Value	Std. Error	t-value	p-value
(Intercept)	1.7763	0.894729	1.98529	0.0587
AB	0.419161	1.4082	0.297657	0.7685
SP	1.84059	1.73557	1.06051	0.2995
AB:SP	-2.3218	2.34567	-0.989824	0.3321
Genus-level statistical test: Kruskal Wallis rank sum test
	Chi sq	df	p-value
All	1.7012	3	0.6367
Kiloniella	not found
Shewanella	3	3	0.3916
Sulfitobacter	2.1506	3	0.5417
Vibrio	3	3	0.3916
Marinomonas	not found

### Sheet: male gut
Tissue	Male gut
GLS model
Generalized least squares fit by REML
Model: y ~ anti * spike
	Value	Std. Error	t-value	p-value
(Intercept)	1.83065	0.769077	2.38032	0.0264
AB	2.36069	2.31109	1.02146	0.3181
SP	1.68226	1.1288	1.49031	0.1503
AB:SP	-3.15334	2.65132	-1.18935	0.247
Genus-level statistical test: Kruskal Wallis rank sum test
	Chi sq	df	p-value
All	4.4535	3	0.2165
Kiloniella	2.2	3	0.5319
Shewanella	3	3	0.3916
Sulfitobacter	0.93661	3	0.8166
Vibrio	4.4286	3	0.2188
Marinomonas	not found

### Sheet: ovipositor
Tissue	Female ovipositor
GLS model
Generalized least squares fit by REML
Model: y ~ anti * spike
	Value	Std. Error	t-value	p-value
(Intercept)	4.59844	2.36896	1.94113	0.0658
AB	0.005849	2.9529	0.0019808	0.9984
SP	1.62776	2.96192	0.549565	0.5884
AB:SP	-2.94056	3.57037	-0.823601	0.4194
Genus-level statistical test: Kruskal Wallis rank sum test
	Chi sq	df	p-value
All	4.1101	3	0.2498
Kiloniella	3.1579	3	0.3679
Shewanella	4.9091	3	0.1786
Sulfitobacter	3.7847	3	0.2857
Vibrio	3	3	0.3916
Marinomonas	not found

### Sheet: female gut
Tissue	Female gut
GLS model
Generalized least squares fit by REML
Model: y ~ anti * spike
	Value	Std. Error	t-value	p-value
(Intercept)	1.02722	0.501988	2.0463	0.0506
AB	0.317369	0.858702	0.369592	0.7146
SP	3.46833	1.47515	2.35117	0.0263
AB:SP	-2.99432	1.72963	-1.73119	0.0948
Genus-level statistical test: Kruskal Wallis rank sum test
	Chi sq	df	p-value
All	6.7691	3	0.07963
Kiloniella	3	3	0.3916
Shewanella	2.76	3	0.4301
Sulfitobacter	6.6923	3	0.08238
Vibrio	1.3889	3	0.7081
Marinomonas	not found

### Sheet: juv 0 dpr
Tissue	Whole juveniles 0 dpr
GLS model
Generalized least squares fit by REML
Model: y ~ anti * spike
	Value	Std. Error	t-value	p-value
(Intercept)	3.55608	1.32402	2.68582	0.0129
AB	-0.838621	1.86725	-0.449122	0.6574
SP	0.791412	1.56967	0.504189	0.6187
AB:SP	-0.223097	2.40359	-0.0928183	0.9268
Genus-level statistical test: Kruskal Wallis rank sum test
	Chi sq	df	p-value
All	0.0056008	3	0.9999
Kiloniella	not found
Shewanella	2.5273	3	0.4704
Sulfitobacter	1.0754	3	0.783
Vibrio	1.4583	3	0.6919
Marinomonas	not found

### Sheet: juv 10 dpr
Tissue	Whole juveniles 10 dpr
GLS model
Generalized least squares fit by REML
Model: y ~ anti * spike
	Value	Std. Error	t-value	p-value
(Intercept)	3.70593	0.756921	4.89605	0.0001
AB	1.06111	0.897845	1.18184	0.2511
SP	3.70585	1.35783	2.72925	0.0129
AB:SP	-1.43725	1.57795	-0.91083	0.3732
Genus-level statistical test: Kruskal Wallis rank sum test
	Chi sq	df	p-value
All	5.835	3	0.1199
Kiloniella	not found
Shewanella	10.075	3	0.01794
Sulfitobacter	1.4315	3	0.6982
Vibrio	2.9574	3	0.3982
Marinomonas	not found
Dunn's Test (post-hoc) for group "Shewanella"
Dunn's test of multiple comparisons using rank sums : bonferroni
	mean.rank.diff	pval
AntiSpike-Spike	4.41558	1
Antibiotics-Spike	-13.2273	0.2598
Control-Spike	-6.06061	0.6797
Antibiotics-AntiSpike	-17.6429	0.0585
Control-AntiSpike	-10.4762	0.0878
Control-Antibiotics	7.16667	1

### Sheet: gut 0 dpr
Tissue	Sterile gut 0 dpr
GLS model
Generalized least squares fit by REML
Model: y ~ anti * spike
	Value	Std. Error	t-value	p-value
(Intercept)	1.23844	0.799655	1.54871	0.1345
AB	0.581034	1.98744	0.292353	0.7725
SP	1.96119	1.48992	1.31631	0.2005
AB:SP	-1.98542	2.62984	-0.754958	0.4576
Genus-level statistical test: Kruskal Wallis rank sum test
	Chi sq	df	p-value
All	1.7078	3	0.6352
Kiloniella	not found
Shewanella	0.42857	3	0.9343
Sulfitobacter	3.75	3	0.2898
Vibrio	3	3	0.3916
Marinomonas	not found

### Sheet: gut 10 dpr
Tissue	Sterile gut 10 dpr
GLS model
Generalized least squares fit by REML
Model: y ~ anti * spike
	Value	Std. Error	t-value	p-value
(Intercept)	4.18394	1.23787	3.37996	0.0031
AB	-2.00985	1.86603	-1.07708	0.2949
SP	1.8385	2.16812	0.84797	0.407
AB:SP	0.821388	3.10659	0.264402	0.7943
Genus-level statistical test: Kruskal Wallis rank sum test
	Chi sq	df	p-value
All	0.88713	3	0.8285
Kiloniella	not found
Shewanella	1.3305	3	0.7219
Sulfitobacter	2.2	3	0.5319
Vibrio	1.6046	3	0.6583
Marinomonas	3	3	0.3916
